# Vimentin intermediate filaments support autophagosome biogenesis at ER-endosomes contact sites in response to starvation

**DOI:** 10.64898/2025.12.02.691851

**Authors:** Quentin Frenger, Damiana Lecoeuche, Cédric Delevoye, Etienne Morel

**Author notes:** Lead contact, corresponding Author: Etienne Morel.

## Abstract

Macroautophagy (autophagy) is a fundamental catabolic process requiring the biogenesis of the autophagosome to support cell survival during stress. While the roles of F-actin and microtubule cytoskeleton in autophagy are well established, the contribution of intermediate filaments (IFs) remains poorly understood. Here, we investigated the role of the type III IF vimentin in supporting the early steps of starvation-induced autophagy. We demonstrate that starvation triggers a rapid, perinuclear compaction of vimentin IFs, correlating with transient phosphorylation at serine 56 and enhanced overlap with the endoplasmic reticulum (ER). We reveal that autophagic proteins accumulate at the vimentin/ER interface, physically connecting the autophagosome biogenesis machinery to the vimentin IF network. Knock-out or pharmacological perturbation of vimentin-IFs dynamics using Withaferin-A significantly impairs starvation-induced autophagic flux. Mechanistically, we reveal that vimentin IFs are essential coordinators for the mobilization of endosome-ER-membrane contact sites (EERCS), a critical hub for autophagosome nucleation. Together, our findings uncover a novel role for vimentin IFs as a dynamic cytoskeletal coordinator that spatially organizes membrane contact sites to promote the efficient initiation of autophagosome biogenesis in response to nutrient stress.

**Summary statement:** This study reveals that vimentin intermediate filaments rapidly reorganize to mobilize ER-endosome contact sites, establishing a critical spatial platform for starvation-induced autophagy initiation.
