## Supplementary material for "Vimentin intermediate filaments support autophagosome biogenesis at ER-endosomes contact sites in response to starvation": sup Table 1

### Sheet: Table1
Target / Name	Host species	Clonality	Clone ID	Source	Catalog No.	RRID	Dilution (Application)
LC3B	Mouse	Monoclonal	4-E12	MBL	M152-3	AB_1279144	1:150 (IF)
LC3A/B	Rabbit	Polyclonal	-	Sigma	L7543		1:5000 (WB)
Vimentin	Chicken	Polyclonal	-	Abcam	ab24525	AB_778824	1:400 (IF), 1:5000 (WB), 1:200 (STED)
Vimentin (P-Ser56)	Rabbit	Monoclonal	EPR21084	Abcam	ab217673	AB_3668920	1:200 (IF), 1:2000 (WB)
ATG13	Rabbit	Monoclonal	E1Y9V	CST	#13468	AB_2797419	1:150 (IF)
SQSTM1/p62	Mouse	Monoclonal	2C11	Abnova	H00008878-M01	AB_1507408	1:1000 (WB)
EEA1	Mouse	Monoclonal	14/EEA1	BD Transduction	#610456	AB_397829	1:150 (IF, PLA)
ATG16L1 (P-Ser278)	Rabbit	Monoclonal	EPR19016	Abcam	ab195242		1:150 (IF), 1:2000 (WB)
VAP-B	Rabbit	Polyclonal	-	Proteintech	14477-1-AP	AB_2288297	1:150 (PLA)
Actin	Rabbit	Polyclonal	-	Sigma	A2066	AB_476693	1:10000 (WB)
GAPDH	Mouse	Monoclonal	6C5	Sigma	MAB374	AB_2107445	1:5000 (WB)
Anti-Rabbit IgG-HRP	Goat	Polyclonal	-	Abcam	ab6721	AB_955447	1:10000 (WB)
Anti-Mouse IgG-HRP	Goat	Polyclonal	-	Sigma	AP308P	AB_92635	1:10000 (WB)
Anti-Chicken IgY-HRP	Goat	Polyclonal	-	Jackson ImmunoResearch	103-035-155	AB_2337381	1:10000 (WB)
Anti-Rabbit IgG-Alexa Fluor 405	Goat	Polyclonal	-	Invitrogen	A31556	AB_221605	1:400 (IF)
Anti-Mouse IgG-Alexa Fluor 405	Donkey	Polyclonal	-	Invitrogen	A48257	AB_2884884	1:400 (IF)
Anti-Rabbit IgG-Alexa Fluor 488	Donkey	Polyclonal	-	Invitrogen	A32790	AB_2866495	1:400 (IF)
Anti-Mouse IgG-Alexa Fluor 488	Donkey	Polyclonal	-	Invitrogen	A21202	AB_141607	1:400 (IF)
Anti-Rabbit IgG-Alexa Fluor 555	Donkey	Polyclonal	-	Invitrogen	A21428	AB_2535849	1:400 (IF)
Anti-Chicken IgY-Alexa Fluor 555	Goat	Polyclonal	-	Invitrogen	A21437	AB_2535858	1:400 (IF), 1:200 (STED)
Anti-Chicken IgY-Alexa Fluor 647	Goat	Polyclonal	-	Invitrogen	A21449	AB_2535866	1:400 (IF)
